# Integrative proteomics and transcriptomics of human T-cells reveals temporal metabolic reprogramming following TCR-induced activation

**DOI:** 10.1101/2023.03.17.532022

**Authors:** Harshi Weerakoon, Ahmed Mohamed, Yide Wong, Bhagya Senadheera, Oscar Haigh, Thomas S. Watkins, Stephen Kazakoff, Pamela Mukhopadhyay, Jason Mulvenna, John J. Miles, Michelle M. Hill, Ailin Lepletier

## Abstract

T-cells are critical components of the adaptive immune system. Upon activation, they acquire effector functions through a complex interplay between mRNA transcripts and proteins, the landscape of which remains to be fully elucidated. In this resource article, we present an integrative temporal proteomic and transcriptomic analysis of primary human CD4^+^ and CD8^+^ T-cells following *ex vivo* activation with anti-CD3/CD28 Dynabeads. Our data reveal a time-dependent dissociation between the T-cell transcriptome and proteome during activation. A transient downregulation of GLUT1, the central glucose transporter in T-cells, marked the onset of reprogramming in both CD4^+^ and CD8^+^ T-cells. At late activation, CD4^+^ T-cells upregulated enzymes associated with degradation of fatty acids while CD8^+^ T-cells preferentially upregulated enzymes in the metabolism of cofactors and vitamins. Surprisingly, we found that activated CD4^+^ and CD8^+^ T-cells became transcriptionally more divergent at the same time their proteome became more similar. In addition to the metabolic reprogramming highlighted in our analysis, this dataset provides a public resource for understanding temporal molecular changes governing the acquisition of effector functions by T-cells.
