## Supplemental Table for "Integrative proteomics and transcriptomics of human T-cells reveals temporal metabolic reprogramming following TCR-induced activation": Supplementary Table 5_KEGG pathways enriched in coexpression clusters.xlsx

### Sheet: Clusters mapping with KEGG
Level 1		Level 2		Cluster representation				level 3		Cluster representation				Total number of level 3 pathways under level 2	Number of level 3 pathways in each level 2 pathway detecetd from different data sets				Level 3 pathways in each level 2 pathway as a percentage
				CD4 T-cells		CD8 T-cells				CD4 T-cells		CD8 T-cells			CD4 T-cells		CD8 T-cells		CD4 T-cells		CD8 T-cells
				mRNA	Protein	mRNA	Protein			mRNA	Protein	mRNA	Protein		mRNA	Protein	mRNA	Protein	mRNA (%)	Protein (%)	mRNA (%)	Protein (%)
1	Metabolism	1	Global and overview maps	C1,C2,C4	C9,C10	C1,C2,C4	C8,C9,C10,C72	1100	Metabolic pathways	C1, C4	C9,C10	C1, C4	C8, C9, C10, C12	9	5	3	5	3	55.5556	33.3333	55.5556	33.3333
								1110	Biosynthesis of secondary metabolites
								1120	Microbial metabolism in diverse environments
								1200	Carbon metabolism	C1	C9,C10	C1	C10
								1210	2-Oxocarboxylic acid metabolism	C1		C1
								1212	Fatty acid metabolism	C2		C2
								1230	Biosynthesis of amino acids	C1	C9, C10	C1	C9, C10
								1240	Biosynthesis of cofactors
								1220	Degradation of aromatic compounds
		1.1	Carbohydrate metabolism	C1,C2	C9,C10	C1	C10,C72	00010	Glycolysis / Gluconeogenesis	C1	C9, C10	C1	C10	15	7	4	9	3	46.6667	26.6667	60	20
								00020	Citrate cycle (TCA cycle)			C1
								00030	Pentose phosphate pathway	C1	C10	C1
								00040	Pentose and glucuronate interconversions
								00051	Fructose and mannose metabolism	C1		C1
								00052	Galactose metabolism	C1		C1
								00053	Ascorbate and aldarate metabolism
								00500	Starch and sucrose metabolism
								00520	Amino sugar and nucleotide sugar metabolism	C1		C1
								00620	Pyruvate metabolism	C1	C10	C1	C10
								00630	Glyoxylate and dicarboxylate metabolism			C1
								00640	Propanoate metabolism	C2		C1
								00650	Butanoate metabolism		C10
								00660	C5-Branched dibasic acid metabolism
								00562	Inositol phosphate metabolism				C12
		1.2	Energy Metabolsim	0	0	C2	C72	00190	Oxidative phosphorylation					8	0	0	1	0	0	0	12.5	0
								00195	Photosynthesis
								00196	Photosynthesis - antenna proteins
								00710	Carbon fixation in photosynthetic organisms
								00720	Carbon fixation pathways in prokaryotes
								00680	Methane metabolism
								00910	Nitrogen metabolism
								00920	Sulfur metabolism			C2
		1.3	Lipid Metabolism	C1	C10	0	0	00061	Fatty acid biosynthesis					17	1	1	0	0	5.88	5.88	0	0
								00062	Fatty acid elongation
								00071	Fatty acid degradation		C10
								00072	Synthesis and degradation of ketone bodies
								00073	Cutin, suberine and wax biosynthesis
								00100	Steroid biosynthesis
								00120	Primary bile acid biosynthesis
								00121	Secondary bile acid biosynthesis
								00140	Steroid hormone biosynthesis	C1
								00561	Glycerolipid metabolism
								00564	Glycerophospholipid metabolism
								00565	Ether lipid metabolism
								00600	Sphingolipid metabolism
								00590	Arachidonic acid metabolism
								00591	Linoleic acid metabolism
								00592	alpha-Linolenic acid metabolism
								01040	Biosynthesis of unsaturated fatty acids
		1.4	Nucleotide metabolism	C1, C4	C9,C10	C1,C4	C9,C10	00230	Purine metabolism	C1	C9, C10	C1, C4	C9	2	2	2	2	2	100	100	100	100
								00240	Pyrimidine metabolism	C4	C9, C10	C4	C9
		1.5	Amino acid metabolism	C1,C2	C10	C1	C10	00250	Alanine, aspartate and glutamate metabolism					14	3	2	4	1	21.4286	14.2857	28.5714	7.14286
								00260	Glycine, serine and threonine metabolism	C1		C1
								00270	Cysteine and methionine metabolism	C1		C1	C10
								00280	Valine, leucine and isoleucine degradation	C1, C2		C1
								00290	Valine, leucine and isoleucine biosynthesis
								00300	Lysine biosynthesis
								00310	Lysine degradation		C10
								00220	Arginine biosynthesis
								00330	Arginine and proline metabolism			C1
								00340	Histidine metabolism
								00350	Tyrosine metabolism
								00360	Phenylalanine metabolism
								00380	Tryptophan metabolism		C10
								00400	Phenylalanine, tyrosine and tryptophan biosynthesis
		1.6	Metabolism of other amino acids	0	0	C1	0	00410	beta Alanine metabolism			C1		9	0	0	1	0	0	0	11.11	0
								00430	Taurine and hypotaurine metabolism
								00440	Phosphonate and phosphinate metabolism
								00450	Selenocompound metabolism
								00460	Cyanoamino acid metabolism
								00471	D-Glutamine and D-glutamate metabolism
								00472	D-Arginine and D-ornithine metabolism
								00473	D-Alanine metabolism
								00480	Glutathione metabolism
		1.7	Glycan biosynthesis and metabolism	0	0	C1	0	00510	N-Glycan biosynthesis			C1		19	0	0	1	0	0	0	11.11	0
								00512	Mucin type O-glycan biosynthesis
								00514	Other types of O-glycan biosynthesis
								00532	Glycosaminoglycan biosynthesis - chondroitin sulfate / dermatan sulfate
								00534	Glycosaminoglycan biosynthesis - heparan sulfate / heparin
								00533	Glycosaminoglycan biosynthesis - keratan sulfate
								00531	Glycosaminoglycan degradation
								00563	Glycosylphosphatidylinositol (GPI)-anchor biosynthesis
								00601	Glycosphingolipid biosynthesis - lacto and neolacto series
								00603	Glycosphingolipid biosynthesis - globo and isoglobo series										0	0	5.26	0
								00604	Glycosphingolipid biosynthesis - ganglio series
								00540	Lipopolysaccharide biosynthesis
								00542	O-Antigen repeat unit biosynthesis
								00541	O-Antigen nucleotide sugar biosynthesis
								00550	Peptidoglycan biosynthesis
								00511	Other glycan degradation
								00571	Lipoarabinomannan (LAM) biosynthesis
								00572	Arabinogalactan biosynthesis - Mycobacterium
		1.8	Metabolism of cofactors and vitamins	0	0	0	C9	00730	Thiamine metabolism					12	0	0	1	0	0	0	8.33	0
								00740	Riboflavin metabolism
								00750	Vitamin B6 metabolism
								00760	Nicotinate and nicotinamide metabolism
								00770	Pantothenate and CoA biosynthesis
								00780	Biotin metabolism
								00785	Lipoic acid metabolism
								00790	Folate biosynthesis
								00670	One carbon pool by folate				C9
								00830	Retinol metabolism
								00860	Porphyrin and chlorophyll metabolism
								00130	Ubiquinone and other terpenoid-quinone biosynthesis
		1.9	Metabolism of terpenoids and polyketides	C1	C9	C1	C10	00900	Terpenoid backbone biosynthesis	C1	C9	C1	C10	21	1	1	1	1	4.76	4.76	4.76	4.76
								00902	Monoterpenoid biosynthesis
								00909	Sesquiterpenoid and triterpenoid biosynthesis
								00904	Diterpenoid biosynthesis
								00906	Carotenoid biosynthesis
								00905	Brassinosteroid biosynthesis
								00981	Insect hormone biosynthesis
								00908	Zeatin biosynthesis
								00903	Limonene and pinene degradation
								00281	Geraniol degradation
								01052	Type I polyketide structures
								00522	Biosynthesis of 12-, 14- and 16-membered macrolides
								01051	Biosynthesis of ansamycins
								01059	Biosynthesis of enediyne antibiotics
								01056	Biosynthesis of type II polyketide backbone
								01057	Biosynthesis of type II polyketide products
								00253	Tetracycline biosynthesis
								00523	Polyketide sugar unit biosynthesis
								01054	Nonribosomal peptide structures
								01053	Biosynthesis of siderophore group nonribosomal peptides
								01055	Biosynthesis of vancomycin group antibiotics
		1.10	Biosynthesis of other secondary metabolites	0	0	0	0	00940	Phenylpropanoid biosynthesis					30	0	0	0	0	0	0	0	0
								00945	Stilbenoid, diarylheptanoid and gingerol biosynthesis
								00941	Flavonoid biosynthesis
								00944	Flavone and flavonol biosynthesis
								00942	Anthocyanin biosynthesis
								00943	Isoflavonoid biosynthesis
								00901	Indole alkaloid biosynthesis
								00403	Indole diterpene alkaloid biosynthesis
								00950	Isoquinoline alkaloid biosynthesis
								00960	Tropane, piperidine and pyridine alkaloid biosynthesis
								01058	Acridone alkaloid biosynthesis
								00232	Caffeine metabolism
								00965	Betalain biosynthesis
								00966	Glucosinolate biosynthesis
								00402	Benzoxazinoid biosynthesis
								00311	Penicillin and cephalosporin biosynthesis
								00332	Carbapenem biosynthesis
								00261	Monobactam biosynthesis
								00331	Clavulanic acid biosynthesis
								00521	Streptomycin biosynthesis
								00524	Neomycin, kanamycin and gentamicin biosynthesis
								00525	Acarbose and validamycin biosynthesis
								00401	Novobiocin biosynthesis
								00404	Staurosporine biosynthesis
								00405	Phenazine biosynthesis
								00333	Prodigiosin biosynthesis
								00254	Aflatoxin biosynthesis
								00999	Biosynthesis of various secondary metabolites - part 1
								00998	Biosynthesis of various secondary metabolites - part 2
								00997	Biosynthesis of various secondary metabolites - part 3
		1.11	Xenobiotics biodegradation and metabolism	0	0	0	0	00362	Benzoate degradation					20	0	0	0	0	0	0	0	0
								00627	Aminobenzoate degradation
								00364	Fluorobenzoate degradation
								00625	Chloroalkane and chloroalkene degradation
								00361	Chlorocyclohexane and chlorobenzene degradation
								00623	Toluene degradation
								00622	Xylene degradation
								00633	Nitrotoluene degradation
								00642	Ethylbenzene degradation
								00643	Styrene degradation
								00791	Atrazine degradation
								00930	Caprolactam degradation
								00363	Bisphenol degradation
								00621	Dioxin degradation
								00626	Naphthalene degradation
								00624	Polycyclic aromatic hydrocarbon degradation
								00365	Furfural degradation
								00984	Steroid degradation
								00980	Metabolism of xenobiotics by cytochrome P450
								00982	Drug metabolism - cytochrome P450
								00983	Drug metabolism - other enzymes
		1.12	Chemical structure transformation maps	0	0	0	0	01010	Overview of biosynthetic pathways					9	0	0	0	0	0	0	0	0
								01060	Biosynthesis of plant secondary metabolites
								01061	Biosynthesis of phenylpropanoids
								01062	Biosynthesis of terpenoids and steroids
								01063	Biosynthesis of alkaloids derived from shikimate pathway
								10064	Biosynthesis of alkaloids derived from ornithine, lysine and nicotinic acid
								01065	Biosynthesis of alkaloids derived from histidine and purine
								01066	Biosynthesis of alkaloids derived from terpenoid and polyketide
								01070	Biosynthesis of plant hormones
2	Genetic Information Processing	2.1	Transcription	0	0	C4	0	03020	RNA polymerase			C4		3	0	0	1	0	0	0	33.33	0
								03022	Basal transcription factors
								03040	Spliceosome
		2.2	Translation	C1,C4	C7,C8,C9	C4,C6	C7,C8,C9	03010	Ribosome		C9	C6	C8, C9	5	3	4	4	4	60	80	80	80
								00970	Aminoacyl-tRNA biosynthesis	C1, C4	C9	C4	C9
								03013	RNA transport	C4	C7, C9	C4	C8, C9
								03015	mRNA surveillance pathway
								03008	Ribosome biogenesis in eukaryotes	C4	C7,C8	C4	C7, C8, C9
		2.3	Folding, sorting and degradation	C4	C7,C9,C10	C4	C8,C9,C10	03060	Protein export				C8, C9	7	1	2	2	2	14.29	28.57	28.57	28.57
								04141	Protein processing in endoplasmic reticulum		C7, C9, C10	C4	C8, C9
								04130	SNARE interactions in vesicular transport
								04120	Ubiquitin mediated proteolysis
								04122	Sulfur relay system
								03050	Proteasome	C4	C9	C4	C10
								03018	RNA degradation				C10
		2.4	Replication and repair	C1,C2	C9,C10	C1,C2	C9,C10	03030	DNA replication	C2	C9, C10	C1, C2	C9	7	5	3	6	2	71.4286	42.8571	85.7143	28.5714
								03410	Base excision repair			C1
								03420	Nucleotide excision repair		C9, C10	C2
								03430	Mismatch repair	C2	C9, C10	C2	C9, C10
								03440	Homologous recombination	C2		C2
								03450	Non-homologous end-joining	C1		C1
								03460	Fanconi anemia pathway	C2
		2.5	Information processing in viruses	0	0	0	0	03230	Viral genome structure					1	0	0	0	0	0	0	0	0
3	Environmental Information Processing	3.1	Membrane transport	0	0	0	0	02010	ABC transporters					3	0	0	0	0	0	0	0	0
								02060	Phosphotransferase system (PTS)
								03070	Bacterial secretion system
		3.2	Signal transduction	C2,C4	C9,C10,C12	C3,C4,C6	C10,C72	02020	Two-component system					33	2	9	2	2	6.06	27.27	6.06	6.06
								04010	MAPK signaling pathway
								04013	MAPK signaling pathway - fly
								04016	MAPK signaling pathway - plant
								04011	MAPK signaling pathway - yeast
								04012	ErbB signaling pathway		C12		C12
								04014	Ras signaling pathway
								04015	Rap1 signaling pathway		C12
								04310	Wnt signaling pathway
								04330	Notch signaling pathway
								04340	Hedgehog signaling pathway
								04341	Hedgehog signaling pathway - fly
								04350	TGF-beta signaling pathway
								04390	Hippo signaling pathway
								04391	Hippo signaling pathway - fly
								04392	Hippo signaling pathway - multiple species
								04370	VEGF signaling pathway		C12
								04371	Apelin signaling pathway
								04630	JAK-STAT signaling pathway	C4
								04064	NF-kappa B signaling pathway			C3, C4
								04668	TNF signaling pathway
								04066	HIF-1 signaling pathway	C2	C9, C10,C12		C10
								04068	FoxO signaling pathway		C12
								04020	Calcium signaling pathway
								04070	Phosphatidylinositol signaling system		C12	C6
								04072	Phospholipase D signaling pathway		C12
								04071	Sphingolipid signaling pathway		C12
								04024	cAMP signaling pathway
								04022	cGMP-PKG signaling pathway
								04151	PI3K-Akt signaling pathway
								04152	AMPK signaling pathway
								04150	mTOR signaling pathway		C12
								04075	Plant hormone signal transduction
		3.3	Signaling molecules and interaction	C4		C3		04080	Neuroactive ligand-receptor interaction					5	1	0	1	0	20	0	20	0
								04060	Cytokine-cytokine receptor interaction	C4		C3
								04061	Viral protein interaction with cytokine and cytokine receptor
								04512	ECM-receptor interaction
								04514	Cell adhesion molecules
5	Cellular Processes	4.1	Transport and catabolism	C1	C12	C1,C6	C72	04144	Endocytosis			C1		7	1	3	4	1	14.2857	42.8571	57.1429	14.2857
								04145	Phagosome		C12
								04142	Lysosome		C12		C12
								04146	Peroxisome	C1		C1
								04140	Autophagy - animal		C12	C6
								04137	Mitophagy - animal			C6
		4.2	Cell growth and death	C2	C9,C12	C2,C6	C9,C72	04110	Cell cycle	C2	C9	C2	C9	9	4	4	4	3	44.44	44.44	33.3	44.44
								04112	Cell cycle - Caulobacter
								04114	Oocyte meiosis	C2
								04210	Apoptosis		C12		C12
								04215	Apoptosis - multiple species
								04216	Ferroptosis
								04217	Necroptosis		C9	C6	C12
								04115	p53 signaling pathway	C2		C2
								04218	Cellular senescence	C2	C12	C2
		4.3	Cellular community - eukaryotes	0	0	0	0	04510	Focal adhesion					5	0	0	0	0	0	0	0	0
								04520	Adherens junction
								04530	Tight junction
								04540	Gap junction
								04550	Signaling pathways regulating pluripotency of stem cells
		4.5	Cell motility	0	0	0	0	04810	Regulation of actin cytoskeleton
	Organismal Systems	5.1	Immune system	C4	C9,C12	C1,C3,C4	C8,C10,C72	04640	Hematopoietic cell lineage					22	2	9	3	3	9.09091	40.9091	13.6364	13.6364
								04610	Complement and coagulation cascades
								04611	Platelet activation		C12
								04613	Neutrophil extracellular trap formation
6								04620	Toll-like receptor signaling pathway			C4
7								04624	Toll and Imd signaling pathway
								04621	NOD-like receptor signaling pathway				C10, C12
								04622	RIG-I-like receptor signaling pathway
								04623	Cytosolic DNA-sensing pathway
								04625	C-type lectin receptor signaling pathway
								04650	Natural killer cell mediated cytotoxicity		C12		C12
								04612	Antigen processing and presentation		C9	C1	C8
								04660	T cell receptor signaling pathway		C12
								04658	Th1 and Th2 cell differentiation
								04659	Th17 cell differentiation	C4		C3
								04657	IL-17 signaling pathway	C4
								04662	B cell receptor signaling pathway		C12
								04664	Fc epsilon RI signaling pathway		C12
								04666	Fc gamma R-mediated phagocytosis		C12
								04670	Leukocyte transendothelial migration		C12
								04672	Intestinal immune network for IgA production
								04062	Chemokine signaling pathway		C12
